# Learning to handle flowers increases pollen collection benefits for bees but does not affect pollination success for plants

**DOI:** 10.1101/2024.05.10.593657

**Authors:** Maggie M. Mayberry, Katherine C. Naumer, Annaliese N. Novinger, Dalton M. McCart, Rachel V. Wilkins, Haley Muse, Tia-Lynn Ashman, Avery L. Russell

## Abstract

Behavior frequently affects cooperation as well as conflict in plant-pollinator interactions. Pollinators such as bees often modify how they handle flowers with experience and such learning is generally assumed to increase collection of floral food rewards. The complexity of flower morphology also affects how quickly pollinators learn and recall how to access floral rewards from a given flower type. Because learning to handle a flower can increase extraction of food rewards (such as pollen) and often involves the pollinator altering how it interacts with the flower’s reproductive organs, pollinator learning could affect pollination success. Yet how pollinator cognition and flower morphology interact to affect pollination success is unknown. We therefore asked how learning and memory of flower handling by pollen-foraging generalist bumble bees (*Bombus impatiens*) varied among four morphologically distinct flower types *(Phacelia campanularia, Exacum affine*, *Solanum elaeagnifolium*, and *Erythranthe guttata*) and affected pollen collection and pollen deposition on these flowers. We found that bees learned and remembered how to handle some flower types more quickly than others. Learning typically involved development of motor routines unique to each flower type. While bees invariably learned to improve pollen collection, how quickly bees learned and remembered each flower type did not affect pollen collection. Surprisingly, pollen deposition on flowers was not affected by bee foraging experience. Thus, even though learning benefits the bee, it does not alter female (and potentially male) fitness benefits for the plant. We discuss potential reasons for these patterns and consequences for bee behavior and flower evolution.
