## Supplementary material for "Learning to handle flowers increases pollen collection benefits for bees but does not affect pollination success for plants": Data and R script used in analyses: AnalysisData_All-Trials-Summary-Data_20_5-28-2023.csv

BeeID	ColonyID	Species	Treatment	TimeTotal	StigPol	CorbPol	StigPolperVis	CorbPolperVis	StigPolperVisPerSec	CorbPolperVisPerSec	VisitsToCriterion	LearnSlope	LearnIntercept	AntherLearnSlope	AntherLearnIntercept	MeanPropMotRoutine			SpeciesDayOne	LearnSlopeDayOne	LearnInterceptDayOne	AnthLearnSlopeDayOne	AnthLearnInterceptDayOne		SpeciesDayTwo	LearnSlopeDayTwo	LearnInterceptDayTwo	AnthLearnSlopeDayTwo	AnthLearnInterceptDayTwo
O10	Orange	EXAF	DayOne	395.088	38070	1174500	1153.636364	35590.90909	2.91994787	90.08349808	10	-0.0151	24.45682072	-0.0142	4.587752705	0.06725716			EXAF	-0.0151	24.45682072	-0.0142	4.587752705		EXAF	-0.0093	15.63507612	-0.0223	3.076805194
O10	Orange	EXAF	DayTwo	397.861	50976	873000	1416	24250	3.559031923	60.95093513	10	-0.0093	15.63507612	-0.0223	3.076805194	0.293393619			EXAF	-0.0123	21.29119316	0.0177	1.194263062		EXAF	0.0093	5.782291743	-0.0104	1.962004504
P1	Pink	EXAF	DayOne	633.791	25992	1166400	298.7586207	13406.89655	0.471383501	21.15349784	10	-0.0123	21.29119316	0.0177	1.194263062	0.136188944			EXAF	-0.0051	72.99615757	0.0323	1.624052259		EXAF	-0.0214	68.01426356	0.0036	3.176142653
P1	Pink	EXAF	DayTwo	580.173	7425	140400	148.5	2808	0.255958137	4.839935674	18	0.0093	5.782291743	-0.0104	1.962004504	0.402102044			EXAF	-0.0162	36.96579068	0.0178	1.805094737		EXAF	-0.0078	21.19824953	-0.0078	1.658440901
P15	Pink	EXAF	DayOne	1993.184	18288	311850	345.0566038	5883.962264	0.173118289	2.95204169	10	-0.0051	72.99615757	0.0323	1.624052259	0.183933244			EXAF	-0.0125	21.58738316	-0.0366	7.599762144		EXAF	-0.0042	16.90051738	-0.0125	1.522649696
P15	Pink	EXAF	DayTwo	1200.301	36954	659700	786.2553191	14036.17021	0.655048458	11.69387529	21	-0.0214	68.01426356	0.0036	3.176142653	0.277679241			EXAF	-0.0157	24.07686846	-0.0051	1.251411092		EXAF	-0.0068	20.54470927	-0.0179	1.976514478
P16	Pink	EXAF	DayOne	952.205	41310	1360800	983.5714286	32400	1.032940836	34.02628636	10	-0.0162	36.96579068	0.0178	1.805094737	0.298761747			EXAF	-0.0046	8.317637711	-0.026	6.569011165		EXAF	-0.0113	14.14164725	0.0251	4.378244391
P16	Pink	EXAF	DayTwo	584.541	53460	1599750	1370.769231	41019.23077	2.345035217	70.17340233	10	-0.0078	21.19824953	-0.0078	1.658440901	0.313496172			EXAF	0.0067	12.74089686	0.0043	2.161722784		EXAF	0.0111	9.917449552	-0.0075	3.218103443
P3	Pink	EXAF	DayOne	680.06	16326	434700	220.6216216	5874.324324	0.324414936	8.637950069	10	-0.0125	21.58738316	-0.0366	7.599762144	0.259087439			EXAF	-0.016	0.963829024	-0.0141	8.519223264		EXAF	-0.0229	0.94863687	0.0078	2.723955447
P3	Pink	EXAF	DayTwo	665.478	41058	522450	586.5428571	7463.571429	0.881385797	11.21535412	10	-0.0042	16.90051738	-0.0125	1.522649696	0.297924483			EXAF	-0.0181	25.15359129	-0.0239	5.578276021		EXAF	-0.0033	16.21810097	-0.0092	2.500345362
P5	Pink	EXAF	DayOne	548.692	10044	288900	159.4285714	4585.714286	0.290561137	8.357538083	12	-0.0157	24.07686846	-0.0051	1.251411092	0.468307699			EXAF	-0.0341	39.38220241	-0.0034	1.110196874		EXAF	-0.0082	50.79254804	0.0059	1.052446432
P5	Pink	EXAF	DayTwo	546.273	53244	413100	902.440678	7001.694915	1.651995757	12.81720846	10	-0.0068	20.54470927	-0.0179	1.976514478	0.444108553			EXAF	-0.0114	15.47034504	0.0045	1.435489433		EXAF	-0.0058	10.91943079	0.0032	2.571579766
R1	Red	EXAF	DayOne	414.75	9630	1466100	332.0689655	50555.17241	0.8006485	121.8931221	10	-0.0046	8.317637711	-0.026	6.569011165	0.177451882			EXAF	0.0055	8.984625926	-0.0226	4.071927154		EXAF	-0.0033	19.87467337	0.0067	2.358305153
R1	Red	EXAF	DayTwo	1193.801	46494	1085400	1452.9375	33918.75	1.217068423	28.41239872	20	-0.0113	14.14164725	0.0251	4.378244391	0.065635069			EXAF	-0.0143	19.75149622	-0.0207	3.49945167		EXAF	-0.0195	22.10548256	-0.022	4.029025351
R3	Red	EXAF	DayOne	392.398	8838	344250	294.6	11475	0.750768353	29.24326831	15	0.0067	12.74089686	0.0043	2.161722784	0.181172706			EXAF	0.0087	6.559942007	0.0076	2.395521097		EXAF	-0.0035	10.11812406	-0.0089	1.925750414
R3	Red	EXAF	DayTwo	437.963	15390	682650	466.3636364	20686.36364	1.064847114	47.23313074	10	0.0111	9.917449552	-0.0075	3.218103443	0.278828307			EXAF	-0.0228	29.36297126	-0.0158	2.813196057		EXAF	0.0145	6.865939938	-0.0067	1.133704838
R5	Red	EXAF	DayOne	1123.669	37608	579600	940.2	14490	0.83672327	12.89525652	10	-0.016	0.963829024	-0.0141	8.519223264	0.114832621			EXAF	-0.0105	25.88212915	-0.0349	4.10865807		EXAF	0.0005	17.23852091	0.0102	3.071849964
R5	Red	EXAF	DayTwo	596.483	38988	1263600	1053.72973	34151.35135	1.766571269	57.25452586	12	-0.0229	0.94863687	0.0078	2.723955447	0.34057558			EXAF	-0.0224	32.44890157	-0.0007	1.310690042		EXAF	-0.004	20.30953593	0.0013	2.158738316
W1	White	EXAF	DayOne	1123.669	25326	1287900	383.7272727	19513.63636	0.341494936	17.36600045	10	-0.0181	25.15359129	-0.0239	5.578276021	0.111338299			EXAF	-0.0191	66.45076729	-0.0172	5.861381645		EXAF	-0.0123	26.25427319	-0.0157	6.139033454
W1	White	EXAF	DayTwo	596.483	18468	1875150	284.1230769	28848.46154	0.476330552	48.36426443	10	-0.0033	16.21810097	-0.0092	2.500345362	0.384386891			EXAF	-0.0167	31.33285724	-0.0062	1.835692781		EXAF	-0.0056	17.23852091	-0.0302	3.945481397
W2	White	EXAF	DayOne	693.682	11358	1466100	153.4864865	19812.16216	0.22126347	28.56087106	17	-0.0341	39.38220241	-0.0034	1.110196874	0.26291954			EXAF	-0.0059	17.04511752	-0.0159	1.103062194		EXAF	-0.003	9.876430228	-0.0127	1.559193444
W2	White	EXAF	DayTwo	1215.803	18918	2272050	270.2571429	32457.85714	0.222286952	26.69664176	10	-0.0082	50.79254804	0.0059	1.052446432	0.290205359			MIGU	-0.033	73.29932917	-0.0191	8.590135215		MIGU	-0.0012	11.6091387	0.0033	2.340453408
W3	White	EXAF	DayOne	555.662	13878	2697300	201.1304348	39091.30435	0.36196543	70.3508686	10	-0.0114	15.47034504	0.0045	1.435489433	0.475625963			MIGU	-0.0372	45.940953	-0.0611	26.66244668		MIGU	-0.015	35.40788614	-0.0353	14.55459081
W3	White	EXAF	DayTwo	469.616	20556	1692900	281.5890411	23190.41096	0.599615518	49.38164577	10	-0.0058	10.91943079	0.0032	2.571579766	0.39020544			MIGU	-0.0402	92.91803138	-0.0361	15.56323947		MIGU	-0.0144	41.45720318	-0.0184	4.542552967
W5	White	EXAF	DayOne	733.848	20646	1377000	279	18608.10811	0.380187723	25.35689695	22	0.0055	8.984625926	-0.0226	4.071927154	0.250355141			MIGU	-0.0246	38.55671276	-0.0336	23.035625		MIGU	-0.0039	26.76085593	-0.0052	3.441121444
W5	White	EXAF	DayTwo	1027.138	14562	1579500	202.25	21937.5	0.196906355	21.35788959	10	-0.0033	19.87467337	0.0067	2.358305153	0.385129359			MIGU	-0.0187	41.5527719	-0.0486	24.82561409		MIGU	0.0318	5.944290152	-0.0029	2.531045777
W6	White	EXAF	DayOne	321.659	27720	858600	866.25	26831.25	2.693069368	83.41520057	10	-0.0143	19.75149622	-0.0207	3.49945167	0.069244332			MIGU	-0.0556	102.4707701	-0.028	10.1648272		MIGU	-0.034	34.57004939	-0.0131	3.720488787
W6	White	EXAF	DayTwo	294.092	21969	1150200	686.53125	35943.75	2.334409811	122.2194075	10	-0.0195	22.10548256	-0.022	4.029025351	0.116382934			MIGU	-0.0387	71.13772955	-0.0058	3.96825891		MIGU	0.0156	4.708688923	0.0013	3.439537114
Y21	Yellow	EXAF	DayOne	498.016	20484	590850	296.8695652	8563.043478	0.596104473	17.19431399	11	0.0087	6.559942007	0.0076	2.395521097	0.139473231			MIGU	-0.0167	42.90421892	-0.0262	15.64948319		MIGU	-0.0134	20.79696687	-0.0053	4.991142852
Y21	Yellow	EXAF	DayTwo	672.74	21096	3122550	305.7391304	45254.34783	0.454468488	67.26870385	10	-0.0035	10.11812406	-0.0089	1.925750414	0.461832234			MIGU	-0.0161	24.64336446	-0.0201	6.873849196		MIGU		13.66469681		10.58766033
Y22	Yellow	EXAF	DayOne	569.046	54954	1194750	872.2857143	18964.28571	1.532891391	33.32645465	14	-0.0228	29.36297126	-0.0158	2.813196057	0.228248714			MIGU	-0.0255	45.66673896	-0.0282	9.783629548		MIGU	-0.0053	27.46628992	-0.0247	10.03922066
Y22	Yellow	EXAF	DayTwo	425.734	15660	707400	447.4285714	20211.42857	1.050958043	47.47431159	10	0.0145	6.865939938	-0.0067	1.133704838	0.138776121			MIGU	-0.0175	70.58298159	0.0103	7.970764906		MIGU	-0.0099	57.24004941	-0.0005	11.81408252
Y23	Yellow	EXAF	DayOne	643.085	14706	300600	216.2647059	4420.588235	0.336292568	6.874034125	10	-0.0105	25.88212915	-0.0349	4.10865807	0.142557742			MIGU	-0.0153	84.64474481	-0.0204	22.10548256		MIGU	-0.0368		-0.0139	7.91954079
Y23	Yellow	EXAF	DayTwo	1012.299	16992	1611900	229.6216216	21782.43243	0.226831817	21.51778519	10	0.0005	17.23852091	0.0102	3.071849964	0.417344213			MIGU	-0.0074	12.07257744	-0.0145	5.425003216		MIGU	0.001	10.52931213	-0.0094	2.978516429
Y27	Yellow	EXAF	DayOne	725.868	19944	1231200	289.0434783	17843.47826	0.398203914	24.58226325	10	-0.0224	32.44890157	-0.0007	1.310690042	0.253972555			MIGU	-0.0081	27.75236508	-0.0078	5.866782664		MIGU	0.0042	12.69404402	0.0058	2.511886432
Y27	Yellow	EXAF	DayTwo	1278.692	14004	1320300	197.2394366	18595.77465	0.154250935	14.54280988	10	-0.004	20.30953593	0.0013	2.158738316	0.591106202			MIGU	-0.0232	32.52370401	-0.0108	5.826396016		MIGU	-0.0157	64.20960526	0.0118	6.481865275
Y28	Yellow	EXAF	DayOne	1001.201	42588	1287900	519.3658537	15706.09756	0.518742844	15.68725716	10	-0.0191	66.45076729	-0.0172	5.861381645	0.159360417			MIGU	-0.0204	62.99411805	-0.0094	11.94813167		MIGU	0.0041	19.19994568	-0.0156	5.644168882
Y28	Yellow	EXAF	DayTwo	851.861	38070	926100	559.8529412	13619.11765	0.657211612	15.98748816	49	-0.0123	26.25427319	-0.0157	6.139033454	0.118391199			MIGU	-0.0199	34.72162162	-0.0118	5.255330096		MIGU	-0.0086	20.6871184	-0.0094	5.683292391
Y31	Yellow	EXAF	DayOne	654.267	37350	694350	485.0649351	9017.532468	0.741386827	13.78264908	10	-0.0167	31.33285724	-0.0062	1.835692781	0.243674075			MIGU	-0.027	81.56427871	-0.0232	13.6238546		MIGU	-0.0221	72.87859644	-0.0107	9.16431482
Y31	Yellow	EXAF	DayTwo	926.977	37962	976050	534.6760563	13747.1831	0.576795386	14.83012319	10	-0.0056	17.23852091	-0.0302	3.945481397	0.458594342			MIGU	-0.0306	117.4897555	-0.008	8.898155684		MIGU	-0.0231		-0.0061	11.86588131
Y32	Yellow	EXAF	DayOne	669.495	24696	1259550	357.9130435	18254.34783	0.534601518	27.26584639	10	-0.0059	17.04511752	-0.0159	1.103062194	0.183645664			MIGU	-0.0119	84.82033825	0.0128	8.717661466		MIGU	-0.0114	58.14334323	0.000006	5.065239676
Y32	Yellow	EXAF	DayTwo	652.016	13536	366750	185.4246575	5023.972603	0.284386668	7.705290366	32	-0.003	9.876430228	-0.0127	1.559193444	0.274730201			PHCA	0.0099	4.638739668	0.0164	2.703958364		PHCA	0.029	2.383416821	-0.002	1.433507601
O1	Orange	MIGU	DayOne	760.843	28680	16650	392.8767123	228.0821918	0.516370279	0.299775633	67	-0.033	73.29932917	-0.0191	8.590135215	0			PHCA	-0.0101	14.21673931	0.0045	2.371373706		PHCA	-0.0152	9.215098887	-0.0025	2.30887276
O1	Orange	MIGU	DayTwo	551.533	8868	46350	124.9014085	652.8169014	0.226462258	1.183640691		-0.0012	11.6091387	0.0033	2.340453408	0.016659263			PHCA	-0.0034	12.7203775	-0.0041	3.74369104		PHCA	-0.004	5.099175976	0.0022	1.063653075
O11	Orange	MIGU	DayOne	535.144	2826	29700	78.5	825	0.146689489	1.541641128		-0.0372	45.940953	-0.0611	26.66244668	0			PHCA	0.0023	6.292163513	-0.0061	1.339985195		PHCA	-0.0081	4.195657223	-0.0016	1.059009851
O11	Orange	MIGU	DayTwo	537.344	11676	54900	333.6	1568.571429	0.620831348	2.91911965		-0.015	35.40788614	-0.0353	14.55459081	0			PHCA	-0.0014	5.016490568	-0.0004	1.384203682		PHCA	-0.0164	2.824229597	-0.0106	2.019761083
O2	Orange	MIGU	DayOne	703.567	13986	63000	184.0263158	828.9473684	0.261561892	1.178206721	25	-0.0402	92.91803138	-0.0361	15.56323947	0			PHCA	-0.0282	16.84612427	-0.0199	2.522318934		PHCA	-0.0324	13.85798223	0.0057	4.031809464
O2	Orange	MIGU	DayTwo	837.652	27228	75600	363.04	1008	0.433401938	1.203363688	14	-0.0144	41.45720318	-0.0184	4.542552967	0.140859306			PHCA	-0.0106	5.448789119	-0.0017	1.125122993		PHCA	0.003	3.450642762	-0.0059	2.09652478
O3	Orange	MIGU	DayOne	588.055	2772	110250	37.45945946	1489.864865	0.063700605	2.533546803	46	-0.0246	38.55671276	-0.0336	23.035625	0.013726451			PHCA	-0.0262	8.287050779	-0.0165	1.239938086		PHCA	-0.0127	5.41501919	0.0075	3.640826638
O3	Orange	MIGU	DayTwo	1418.902	21726	133200	297.6164384	1824.657534	0.209751229	1.285964453	21	-0.0039	26.76085593	-0.0052	3.441121444	0			PHCA	-0.0334	11.91516333	-0.0032	2.848393592		PHCA	-0.0225	5.730598741	-0.01	1.028253035
O4	Orange	MIGU	DayOne	721.723	10494	54000	145.75	750	0.201947284	1.039179852		-0.0187	41.5527719	-0.0486	24.82561409	0.007577134			PHCA	-0.0273	13.21295634	0.0053	3.14267883		PHCA	-0.0253	6.83124718	-0.0124	1.543476423
O4	Orange	MIGU	DayTwo	1043.669	3420	98100	46.21621622	1325.675676	0.044282446	1.270207006		0.0318	5.944290152	-0.0029	2.531045777	0.01893905			PHCA	-0.0108	6.492321231	-0.005	1.027779616		PHCA	-0.0074	5.542427234	0.0073	2.513043464
O5	Orange	MIGU	DayOne	664.521	5238	86400	73.77464789	1216.901408	0.111019287	1.831245977		-0.0556	102.4707701	-0.028	10.1648272	0			PHCA	-0.0345	16.29671235	0.0067	2.730234813		PHCA	-0.0255	12.93897876	0.0011	1.37119746
O5	Orange	MIGU	DayTwo	351.231	4482	27000	74.7	450	0.212680544	1.281208094	21	-0.034	34.57004939	-0.0131	3.720488787	0			PHCA	-0.037	18.37384295	-0.0064	1.755092458		PHCA	-0.017	6.995197811	-0.0058	2.106686926
O6	Orange	MIGU	DayOne	1042.11	8334	113100	117.3802817	1592.957746	0.112637132	1.528588869	43	-0.0387	71.13772955	-0.0058	3.96825891	0.056884568			PHCA	-0.0329	10.61695557	-0.0052	1.953439656		PHCA	-0.0242	7.340066592	0.005	2.58583018
O6	Orange	MIGU	DayTwo	443.093	11448	65700	161.2394366	925.3521127	0.363895247	2.088392533		0.0156	4.708688923	0.0013	3.439537114	0.005887673			PHCA	-0.0288	26.68087081	0.0071	2.221774613		PHCA	-0.0308	11.42089135	-0.0028	2.276145393
O7	Orange	MIGU	DayOne	693.156	12618	64350	161.7692308	825	0.233380698	1.190208265	25	-0.0167	42.90421892	-0.0262	15.64948319	0			PHCA	-0.0036	8.802377706	-0.0059	1.19371321		PHCA	-0.0265	20.2768272	-0.0242	1.668399304
O7	Orange	MIGU	DayTwo	653.459	4716	40950	66.42253521	576.7605634	0.101647594	0.88262701	32	-0.0134	20.79696687	-0.0053	4.991142852	0			PHCA						PHCA	0.0102	2.254239212	-0.0014	2.794473529
O8	Orange	MIGU	DayOne	482.729	14436	68400	192.48	912	0.398733037	1.889258777	19	-0.0161	24.64336446	-0.0201	6.873849196	0.015756507			PHCA	-0.0231	6.743727298	-0.0375	2.508996179		PHCA	-0.0167	5.177260291	-0.0161	1.180592446
O8	Orange	MIGU	DayTwo	343.753	19620	58050	268.7671233	795.2054795	0.781861172	2.313304842			13.66469681		10.58766033	0			SOEL	0.0037	11.30836975	0.011	2.139932132		PHCA	-0.014	4.070989667	0.0069	3.006076303
O9	Orange	MIGU	DayOne	605.902	10656	90000	145.9726027	1232.876712	0.240917843	2.034779076	27	-0.0255	45.66673896	-0.0282	9.783629548	0.236787755			SOEL	0.0063	11.49740951	0.0063	4.192759967		SOEL	0.0062	9.944890372	0.0005	2.889348982
O9	Orange	MIGU	DayTwo	980.859	6732	102600	89.76	1368	0.091511624	1.394695874	17	-0.0053	27.46628992	-0.0247	10.03922066	0.223522196			SOEL	0.0119	5.849247525	-0.0136	2.817734049		SOEL	-0.008	14.98994364	0.0173	2.104262908
W10	White	MIGU	DayOne	1475.963	7182	98100	99.75	1362.5	0.067582995	0.923126122	25	-0.0175	70.58298159	0.0103	7.970764906	0			SOEL	0.0031	6.854882265	-0.0084	3.891347363		SOEL	0.0035	7.306342049	-0.0116	2.019761083
W10	White	MIGU	DayTwo	1249.095	13356	139050	218.9508197	2279.508197	0.175287564	1.824927805	18	-0.0099	57.24004941	-0.0005	11.81408252	0.245398373			SOEL	-0.0152	19.17785364	-0.0147	2.986070108		SOEL	-0.0131	20.37511178	-0.0044	1.664945416
W11	White	MIGU	DayOne	1536.184	2088	124650	28.21621622	1684.459459	0.018367732	1.096521939	32	-0.0153	84.64474481	-0.0204	22.10548256	0.196199777			SOEL	0.0117	8.090958992	0.0025	3.903911825		SOEL	0.0112	5.162974737	-0.005	3.069728738
W11	White	MIGU	DayTwo	1212.425	2904	151650	38.72	2022	0.031935996	1.667732025	10	-0.0368		-0.0139	7.91954079	0.481415582			SOEL	-0.0132	14.71295816	-0.0242	6.845418434		SOEL	-0.0105	23.35070515	-0.0115	4.911339996
W12	White	MIGU	DayOne	409.466	6864	104400	98.05714286	1491.428571	0.239475666	3.642374632	11	-0.0074	12.07257744	-0.0145	5.425003216	0			SOEL	-0.0016	11.90419411	-0.0084	4.885398559		SOEL	-0.0004	17.14352006	-0.0189	4.037383465
W12	White	MIGU	DayTwo	442.743	10416	77850	142.6849315	1066.438356	0.322274845	2.408707435	13	0.001	10.52931213	-0.0094	2.978516429	0			SOEL	-0.0075	20.55417264	0.0008	4.058821947		SOEL	0.0171	5.372791656	-0.0213	3.913812356
W13	White	MIGU	DayOne	735.556	9468	76950	122.961039	999.3506494	0.167167475	1.358632992	39	-0.0081	27.75236508	-0.0078	5.866782664	0			SOEL	0.0284	3.460190425	0.0094	1.958393685		SOEL	-0.0199	38.02769482	-0.0188	3.071849964
W13	White	MIGU	DayTwo	713.259	6588	113400	91.5	1575	0.128284396	2.208174029	12	0.0042	12.69404402	0.0058	2.511886432	0			SOEL	-0.0265	26.13364576	-0.005	2.031421291		SOEL	0.003	10.75969597	0.0087	2.623614364
W14	White	MIGU	DayOne	595.392	33588	54450	453.8918919	735.8108108	0.762341267	1.235842623	29	-0.0232	32.52370401	-0.0108	5.826396016	0.042540888			SOEL	-0.0265	40.75679266	-0.0308	4.438129803		SOEL	-0.021	18.60372881	-0.0303	4.219879017
W14	White	MIGU	DayTwo	1771.023	6540	108000	86.05263158	1421.052632	0.048589223	0.80239084	48	-0.0157	64.20960526	0.0118	6.481865275	0.192900154			SOEL	-0.0144	12.22643941	-0.0143	2.043148815		SOEL	-0.0156	19.57041341	-0.0225	1.35675053
W15	White	MIGU	DayOne	1473.654	19476	93600	290.6865672	1397.014925	0.197255643	0.947993847	34	-0.0204	62.99411805	-0.0094	11.94813167	0.006203689			SOEL	-0.0202	18.44165954	-0.0131	2.02348505		SOEL	0.0047	7.66125645	-0.0265	6.418004245
W15	White	MIGU	DayTwo	1346.858	19566	120150	279.5142857	1716.428571	0.207530627	1.274394607	10	0.0041	19.19994568	-0.0156	5.644168882	0.085788865			SOEL	-0.0045	13.09483408	-0.0239	5.397591336		SOEL	-0.0252	15.0003019	-0.0147	1.823475783
W4	White	MIGU	DayOne	643.127	2034	49950	29.05714286	713.5714286	0.045181034	1.109534242	18	-0.0199	34.72162162	-0.0118	5.255330096	0			SOEL	-0.0201	31.04559588	-0.0067	3.380648362		SOEL	-0.0234	33.07501121	-0.0276	4.393392456
W4	White	MIGU	DayTwo	616.617	3096	123750	43.6056338	1742.957746	0.070717534	2.826645626	15	-0.0086	20.6871184	-0.0094	5.683292391	0.003893147			SOEL	-0.0195	17.56709703	-0.0031	1.723455205		SOEL	-0.0218	43.36107094	-0.0232	12.04481129
W7	White	MIGU	DayOne	1126.409	8820	57600	114.5454545	748.0519481	0.10169082	0.664103312	18	-0.027	81.56427871	-0.0232	13.6238546	0.267359973			SOEL	-0.0036	12.06979795	-0.0147	2.285072585		SOEL	0.0089	9.122208618	-0.0151	3.017171523
W7	White	MIGU	DayTwo	1199.296	1764	139050	24.16438356	1904.794521	0.020148807	1.588260547	11	-0.0221	72.87859644	-0.0107	9.16431482	0.434696843			SOEL	-0.0191	9.894640051	0.0042	1.743411876		SOEL	-0.0127	16.74171714	-0.0196	1.73940214
W8	White	MIGU	DayOne	1874.533	6648	48600	89.83783784	656.7567568	0.04792545	0.350357533	28	-0.0306	117.4897555	-0.008	8.898155684	0.184873398			SOEL	-0.0011	17.24646137	-0.0055	3.505096668		SOEL	-0.0325	18.53531623	-0.0224	1.692388244
W8	White	MIGU	DayTwo	2321.304	1098	105750	14.64	1410	0.0063068	0.60741721	10	-0.0231		-0.0061	11.86588131	0.339981693									SOEL	-0.0042	15.29677927	-0.0258	2.166207225
W9	White	MIGU	DayOne	1387.382	4554	59850	123.0810811	1617.567568	0.08871463	1.165913619		-0.0119	84.82033825	0.0128	8.717661466	0.015532686
W9	White	MIGU	DayTwo	2538.196	1566	51300	41.21052632	1350	0.016236148	0.531873819	10	-0.0114	58.14334323	0.000006	5.065239676	0.180627116
P12	Pink	PHCA	DayOne	381.146	10926	351000	202.3333333	6500	0.530855193	17.05383239	14	0.0099	4.638739668	0.0164	2.703958364
P12	Pink	PHCA	DayTwo	254.816	9000	394200	204.5454545	8959.090909	0.802718254	35.15905951	10	0.029	2.383416821	-0.002	1.433507601
P18	Pink	PHCA	DayOne	468.191	2610	316350	34.8	4218	0.074328639	9.009143704	10	-0.0101	14.21673931	0.0045	2.371373706
P18	Pink	PHCA	DayTwo	513.69	1890	369900	25.54054054	4998.648649	0.049719754	9.730866182	10	-0.0152	9.215098887	-0.0025	2.30887276
P8	Pink	PHCA	DayOne	518.605	6102	416250	82.45945946	5625	0.159002438	10.84640526	10	-0.0034	12.7203775	-0.0041	3.74369104
P8	Pink	PHCA	DayTwo	248.595	3726	333000	82.8	7400	0.333071864	29.76729218	10	-0.004	5.099175976	0.0022	1.063653075
P9	Pink	PHCA	DayOne	525.043	3780	407250	45.54216867	4906.626506	0.086739884	9.345189834	15	0.0023	6.292163513	-0.0061	1.339985195
P9	Pink	PHCA	DayTwo	177.62	1818	699300	29.80327869	11463.93443	0.167792358	64.54191212	10	-0.0081	4.195657223	-0.0016	1.059009851
Y10	Yellow	PHCA	DayOne	194.972	2358	356700	67.37142857	10191.42857	0.345544122	52.27124187	10	-0.0014	5.016490568	-0.0004	1.384203682
Y10	Yellow	PHCA	DayTwo	89.227	1908	282600	41.47826087	6143.478261	0.464862215	68.85223375	10	-0.0164	2.824229597	-0.0106	2.019761083
Y12b	Yellow	PHCA	DayTwo	387.03	5022	192150	200.88	7686	0.519029533	19.85892566	10	-0.0324	13.85798223	0.0057	4.031809464
Y13	Yellow	PHCA	DayOne	214.522	2232	507150	29.36842105	6673.026316	0.136901675	31.10648939	10	-0.0282	16.84612427	-0.0199	2.522318934
Y13	Yellow	PHCA	DayTwo	263.637	4572	775350	59.37662338	10069.48052	0.225221131	38.19448909	10	0.003	3.450642762	-0.0059	2.09652478
Y14	Yellow	PHCA	DayOne	170.881	2250	558000	28.48101266	7063.291139	0.166671617	41.33456112	11	-0.0106	5.448789119	-0.0017	1.125122993
Y14	Yellow	PHCA	DayTwo	231.546	3348	342450	47.15492958	4823.239437	0.203652534	20.83058847	10	-0.0127	5.41501919	0.0075	3.640826638
Y15	Yellow	PHCA	DayOne	211.63	3690	632250	49.2	8430	0.232481217	39.83367197	10	-0.0262	8.287050779	-0.0165	1.239938086
Y15	Yellow	PHCA	DayTwo	148.339	1656	346950	22.37837838	4688.513514	0.150859709	31.60674883	10	-0.0225	5.730598741	-0.01	1.028253035
Y16	Yellow	PHCA	DayOne	176.585	11286	357300	142.8607595	4522.78481	0.809019789	25.61250848	10	-0.0334	11.91516333	-0.0032	2.848393592
Y16	Yellow	PHCA	DayTwo	162.81	4878	523350	62.53846154	6709.615385	0.38411929	41.21132231	10	-0.0253	6.83124718	-0.0124	1.543476423
Y17	Yellow	PHCA	DayOne	302.9	4734	741600	59.92405063	9387.341772	0.197834436	30.99155422	10	-0.0273	13.21295634	0.0053	3.14267883
Y17	Yellow	PHCA	DayTwo	285.282	12852	607500	164.7692308	7788.461538	0.577566165	27.30092168	10	-0.0074	5.542427234	0.0073	2.513043464
Y18	Yellow	PHCA	DayOne	243.775	8334	332100	105.4936709	4203.797468	0.432750163	17.24457991	10	-0.0108	6.492321231	-0.005	1.027779616
Y18	Yellow	PHCA	DayTwo	186.321	4842	411750	62.07692308	5278.846154	0.333171908	28.33199776	10	-0.0255	12.93897876	0.0011	1.37119746
Y19	Yellow	PHCA	DayOne	292.933	2952	396450	42.7826087	5745.652174	0.146049126	19.61421955	10	-0.0345	16.29671235	0.0067	2.730234813
Y19	Yellow	PHCA	DayTwo	212.959	4500	354150	61.64383562	4851.369863	0.289463397	22.78076936	10	-0.017	6.995197811	-0.0058	2.106686926
Y29	Yellow	PHCA	DayOne	388.118	2160	190800	25.41176471	2244.705882	0.065474327	5.783565519	10	-0.037	18.37384295	-0.0064	1.755092458
Y29	Yellow	PHCA	DayTwo	479.537	1746	395550	21.03614458	4765.662651	0.043867615	9.938049934	10	-0.0242	7.340066592	0.005	2.58583018
Y30	Yellow	PHCA	DayOne	247.932	3294	324300	45.75	4504.166667	0.184526402	18.16694363	10	-0.0329	10.61695557	-0.0052	1.953439656
Y30	Yellow	PHCA	DayTwo	264.426	3384	480150	43.38461538	6155.769231	0.164070914	23.27974265	10	-0.0308	11.42089135	-0.0028	2.276145393
Y33	Yellow	PHCA	DayOne	465.948	8478	223650	108.6923077	2867.307692	0.233271326	6.153707478	10	-0.0288	26.68087081	0.0071	2.221774613
Y33	Yellow	PHCA	DayTwo	511.396	13224	214200	183.6666667	2975	0.35914764	5.8174096	10	-0.0265	20.2768272	-0.0242	1.668399304
Y5	Yellow	PHCA	DayOne	383.268	5742	272250	79.75	3781.25	0.208078942	9.865811912	10	-0.0036	8.802377706	-0.0059	1.19371321
Y5	Yellow	PHCA	DayTwo	529.722	3024	288900	51.25423729	4896.610169	0.09675686	9.243735712	10	0.0102	2.254239212	-0.0014	2.794473529
Y7	Yellow	PHCA	DayOne		1206	239400	17.22857143	3420			10
Y7	Yellow	PHCA	DayTwo	208.1	1584	369450	21.40540541	4992.567568	0.10286115	23.99119446	10	-0.0167	5.177260291	-0.0161	1.180592446
Y8	Yellow	PHCA	DayOne	152.401	4176	342450	50.92682927	4176.219512	0.334163354	27.40283536	10	-0.0231	6.743727298	-0.0375	2.508996179
Y8	Yellow	PHCA	DayTwo	342.228	10620	549000	126.4285714	6535.714286	0.3694279	19.09754399	10	-0.014	4.070989667	0.0069	3.006076303
B3	Blue	SOEL	DayOne	427.393	21756	187200	805.7777778	6933.333333	1.885332183	16.22238393		0.0037	11.30836975	0.011	2.139932132	0.666364444
B3	Blue	SOEL	DayTwo	228.042	11496	374400	479	15600	2.100490261	68.40845107	14	0.0062	9.944890372	0.0005	2.889348982	0.5394097
B30	Blue	SOEL	DayOne	328.497	15390	209700	513	6990	1.561658097	21.27873314	26	0.0063	11.49740951	0.0063	4.192759967	0.453789181
B30	Blue	SOEL	DayTwo	298.574	8334	319200	287.3793103	11006.89655	0.962506147	36.86488626	21	-0.008	14.98994364	0.0173	2.104262908	0.590567009
G13	Green	SOEL	DayOne	174.783	21324	350100	1015.428571	16671.42857	5.809652947	95.38358176	10	0.0119	5.849247525	-0.0136	2.817734049	0.483949439
G13	Green	SOEL	DayTwo	181.07	12060	404550	446.6666667	14983.33333	2.466817621	82.74884481	15	0.0035	7.306342049	-0.0116	2.019761083	0.578886184
G19	Green	SOEL	DayOne	250.017	9846	375750	259.1052632	9888.157895	1.036350581	39.54994218	10	0.0031	6.854882265	-0.0084	3.891347363	0.637043341
G19	Green	SOEL	DayTwo	318.092	31950	457650	998.4375	14301.5625	3.138832476	44.96045955	13	-0.0131	20.37511178	-0.0044	1.664945416	0.561343174
P10	Pink	SOEL	DayOne	526.935	88452	388800	1579.5	6942.857143	2.997523414	13.17592709	10	-0.0152	19.17785364	-0.0147	2.986070108	0.217055047
P10	Pink	SOEL	DayTwo	541.584	11142	667800	166.2985075	9967.164179	0.307059491	18.40372718	20	0.0112	5.162974737	-0.005	3.069728738	0.332944978
P13	Pink	SOEL	DayOne	551.554	10260	732150	155.4545455	11093.18182	0.281848279	20.11259427	17	0.0117	8.090958992	0.0025	3.903911825	0.32164499
P13	Pink	SOEL	DayTwo	349.779	2520	387450	96.92307692	14901.92308	0.277098045	42.60382436	10	-0.0105	23.35070515	-0.0115	4.911339996	0.612422147
P19	Pink	SOEL	DayOne	391.777	27054	976050	795.7058824	28707.35294	2.031017345	73.27472756	10	-0.0132	14.71295816	-0.0242	6.845418434	0.439406112
P19	Pink	SOEL	DayTwo	460.675	4374	441000	136.6875	13781.25	0.296711347	29.91534162	10	-0.0004	17.14352006	-0.0189	4.037383465	0.397192376
P2	Pink	SOEL	DayOne	294.765	22608	237600	579.6923077	6092.307692	1.966625304	20.6683551	15	-0.0016	11.90419411	-0.0084	4.885398559	0.365546378
P2	Pink	SOEL	DayTwo	172.625	4248	260550	184.6956522	11328.26087	1.069924126	65.62352423	10	0.0171	5.372791656	-0.0213	3.913812356	0.398994767
P4	Pink	SOEL	DayOne	659.137	9876	287100	224.4545455	6525	0.340527911	9.899307731	10	-0.0075	20.55417264	0.0008	4.058821947	0.354335824
P4	Pink	SOEL	DayTwo	652.743	25068	517950	557.0666667	11510	0.853424191	17.63327987	10	-0.0199	38.02769482	-0.0188	3.071849964	0.545589913
P6	Pink	SOEL	DayOne	512.998	13194	717300	263.88	14346	0.51438797	27.96502131	10	0.0284	3.460190425	0.0094	1.958393685	0.381522255
P6	Pink	SOEL	DayTwo	890.467	4482	497250	97.43478261	10809.78261	0.109419869	12.13945335	10	0.003	10.75969597	0.0087	2.623614364	0.433228843
Y11	Yellow	SOEL	DayOne	317.894	7380	494550	184.5	12363.75	0.58038214	38.89268121	10	-0.0265	26.13364576	-0.005	2.031421291	0.43576756
Y11	Yellow	SOEL	DayTwo	289.693	7956	633150	165.75	13190.625	0.572157422	45.53311609	10	-0.021	18.60372881	-0.0303	4.219879017	0.707936882
Y2	Yellow	SOEL	DayOne	359.244	29484	587100	719.1219512	14319.5122	2.001764681	39.86012905	10	-0.0265	40.75679266	-0.0308	4.438129803	0.623427534
Y2	Yellow	SOEL	DayTwo	406.359	25380	757800	619.0243902	18482.92683	1.52334362	45.4842315	10	-0.0156	19.57041341	-0.0225	1.35675053	0.652451205
Y21S	Yellow	SOEL	DayOne	358.03	24780	1000350	364.4117647	14711.02941	1.017824665	41.08881772	16	-0.0144	12.22643941	-0.0143	2.043148815	0.536824429
Y21S	Yellow	SOEL	DayTwo	564.572	30432	1395900	507.2	23265	0.898379658	41.20820728	10	0.0047	7.66125645	-0.0265	6.418004245	0.613584602
Y22S	Yellow	SOEL	DayOne	293.6	13698	515250	391.3714286	14721.42857	1.333008953	50.14110548	10	-0.0202	18.44165954	-0.0131	2.02348505	0.51451394
Y22S	Yellow	SOEL	DayTwo	243.224	13338	539100	392.2941176	15855.88235	1.612892303	65.19045139	10	-0.0252	15.0003019	-0.0147	1.823475783	0.623979535
Y34	Yellow	SOEL	DayOne	645.296	18090	512550	402	11390	0.622969924	17.65081451	10	-0.0045	13.09483408	-0.0239	5.397591336	0.270439053
Y34	Yellow	SOEL	DayTwo	491.843	9270	1251450	215.5813953	29103.48837	0.438313436	59.17231387	10	-0.0234	33.07501121	-0.0276	4.393392456	0.591440462
Y35	Yellow	SOEL	DayOne	768.957	5796	668250	126	14527.17391	0.163858317	18.89204976	10	-0.0201	31.04559588	-0.0067	3.380648362	0.747085414
Y35	Yellow	SOEL	DayTwo	405.9	7272	550800	250.7586207	18993.10345	0.617784234	46.79256824	17	-0.0218	43.36107094	-0.0232	12.04481129	0.477848864
Y4	Yellow	SOEL	DayOne	740.892	75852	743850	985.0909091	9660.38961	1.329601223	13.03886344	17	-0.0195	17.56709703	-0.0031	1.723455205	0.601775007
Y4	Yellow	SOEL	DayTwo	941.258	51354	919350	693.972973	12423.64865	0.737282417	13.19898333	10	0.0089	9.122208618	-0.0151	3.017171523	0.705879206
Y6	Yellow	SOEL	DayOne	763.098	5094	533250	78.36923077	8203.846154	0.102698776	10.75071112	10	-0.0036	12.06979795	-0.0147	2.285072585	0.501998196
Y6	Yellow	SOEL	DayTwo	981.068	13284	653400	233.0526316	11463.15789	0.237549927	11.68436631	10	-0.0127	16.74171714	-0.0196	1.73940214	0.601907484
Y9	Yellow	SOEL	DayOne	266.888	8694	510300	155.25	9112.5	0.581704685	34.14353587	10	-0.0191	9.894640051	0.0042	1.743411876	0.279063202
Y9	Yellow	SOEL	DayTwo	202.225	1332	716850	26.64	14337	0.131734454	70.8962789	10	-0.0325	18.53531623	-0.0224	1.692388244	0.288374281
P11	Pink	SOEL	DayOne	786.41	30456	684450	564	12675	0.717183149	16.11754683	10	-0.0011	17.24646137	-0.0055	3.505096668	0.520929963
P11	Pink	SOEL	DayTwo	572.003	13248	630900	254.7692308	12132.69231	0.445398417	21.2108893	10	-0.0042	15.29677927	-0.0258	2.166207225	0.381188177
