## Supplementary material for "Learning to handle flowers increases pollen collection benefits for bees but does not affect pollination success for plants": Data and R script used in analyses: AnalysisData_First-Visit-Successes-All_5-22-2023.csv

BeeID	ColonyID	Species	Treatment	VisitNum	VisitType	TotVisitTime	TimeToAnth	Success_Collect			EXAF_1	EXAF_2		MIGU_1	MIGU_2		PHCA_1	PHCA_2		SOEL_1	SOEL_2
P1	Pink	EXAF	DayOne	1	Novel	17.502	1.249	1		Prop_Success	0.666666667	0.80952381		0.45	0.25		0.764705882	0.894736842		1	0.95
P3	Pink	EXAF	DayOne	1	Novel	38.494	13.498	1		Total_Bees	21	21		20	20		17	19		20	20
P5	Pink	EXAF	DayOne	1	Novel	23.741	1.239	1		Success_Counts	14.00000001	17.00000001		9	5		12.99999999	17		20	19
Y22	Yellow	EXAF	DayOne	1	Novel	5.26	Skip	0
Y21	Yellow	EXAF	DayOne	1	Novel	2.015	Skip	0
Y23	Yellow	EXAF	DayOne	1	Novel	32.756	8.256	1
Y27	Yellow	EXAF	DayOne	1	Novel	44.086	1.006	1
Y28	Yellow	EXAF	DayOne	1	Novel	19.755	7.755	1
Y31	Yellow	EXAF	DayOne	1	Novel	20.259	1.258	1
Y32	Yellow	EXAF	DayOne	1	Novel	7.759	0.752	1
P15	Pink	EXAF	DayOne	1	Novel	35.785	Skip	0
P16	Pink	EXAF	DayOne	1	Novel	74.559	1.504	1
R3	Red	EXAF	DayOne	1	Novel	1.091	Skip	0
O10	Orange	EXAF	DayOne	1	Novel	4.001	Skip	0
R5	Red	EXAF	DayOne	1	Novel	97.254	13.009	1
W1	White	EXAF	DayOne	1	Novel	39.756	8.256	1
W3	White	EXAF	DayOne	1	Novel	14.497	1.5	1
W5	White	EXAF	DayOne	1	Novel	3.75	Skip	0
W6	White	EXAF	DayOne	1	Novel	24.759	4.759	1
W2	White	EXAF	DayOne	1	Novel	5.77	Skip	0
R1	Red	EXAF	DayOne	1	Novel	57.086	4.502	1
P1	Pink	EXAF	DayTwo	1	Novel	4.007	1.759	1
P3	Pink	EXAF	DayTwo	1	Novel	19.498	2.746	1
P5	Pink	EXAF	DayTwo	1	Novel	22.505	1.75	1
Y22	Yellow	EXAF	DayTwo	1	Novel	3.75	0.498	1
Y21	Yellow	EXAF	DayTwo	1	Novel	8.999	Skip	0
Y23	Yellow	EXAF	DayTwo	1	Novel	32.264	0.252	1
Y27	Yellow	EXAF	DayTwo	1	Novel	21.004	1.997	1
Y28	Yellow	EXAF	DayTwo	1	Novel	11.48	Skip	0
Y31	Yellow	EXAF	DayTwo	1	Novel	22.495	7.748	1
Y32	Yellow	EXAF	DayTwo	1	Novel	5.748	Skip	0
P15	Pink	EXAF	DayTwo	1	Novel	155.131	5.25	1
P16	Pink	EXAF	DayTwo	1	Novel	16.511	1.502	1
R3	Red	EXAF	DayTwo	1	Novel	12.499	4.25	1
O10	Orange	EXAF	DayTwo	1	Novel	23.99	5.49	1
R5	Red	EXAF	DayTwo	1	Novel	58.267	2.997	1
W1	White	EXAF	DayTwo	1	Novel	14.505	2.001	1
W3	White	EXAF	DayTwo	1	Novel	13.503	2.755	1
W5	White	EXAF	DayTwo	1	Novel	0.25	Skip	0
W6	White	EXAF	DayTwo	1	Novel	44.76	7.256	1
W2	White	EXAF	DayTwo	1	Novel	18.026	1.499	1
R1	Red	EXAF	DayTwo	1	Novel	58.762	14.01	1
O1	Orange	MIGU	DayOne	1	Novel	124.753	18.001	1
W4	White	MIGU	DayOne	1	Novel	57.571	7.499	1
O2	Orange	MIGU	DayOne	1	Novel	5.5	Skip	0
O5	Orange	MIGU	DayOne	1	Novel	159.023	12.749	1
O4	Orange	MIGU	DayOne	1	Novel	7.003	Skip	0
O3	Orange	MIGU	DayOne	1	Novel	2.498	Skip	0
W7	White	MIGU	DayOne	1	Novel	154.66	19.5	1
O6	Orange	MIGU	DayOne	1	Novel	141.356	2.752	1
O7	Orange	MIGU	DayOne	1	Novel	2.747	Skip	0
O8	Orange	MIGU	DayOne	1	Novel	32.502	Skip	0
O9	Orange	MIGU	DayOne	1	Novel	10.25	Skip	0
O11	Orange	MIGU	DayOne	1	Novel	2.001	Skip	0
W8	White	MIGU	DayOne	1	Novel	225.496	5.499	1
W9	White	MIGU	DayOne	1	Novel	104.001	11.001	1
W10	White	MIGU	DayOne	1	Novel	1.252	Skip	0
W11	White	MIGU	DayOne	1	Novel	120.542	13.51	1
W12	White	MIGU	DayOne	1	Novel	4.5	Skip	0
W13	White	MIGU	DayOne	1	Novel	1.999	Skip	0
W14	White	MIGU	DayOne	1	Novel	0.283	Skip	0
W15	White	MIGU	DayOne	1	Novel	88.313	4.766	1
O1	Orange	MIGU	DayTwo	1	Novel	2.004	Skip	0
W4	White	MIGU	DayTwo	1	Novel	15.782	6.504	1
O2	Orange	MIGU	DayTwo	1	Novel	0.498	Skip	0
O5	Orange	MIGU	DayTwo	1	Novel	2.75	Skip	0
O4	Orange	MIGU	DayTwo	1	Novel	1	Skip	0
O3	Orange	MIGU	DayTwo	1	Novel	2.255	Skip	0
W7	White	MIGU	DayTwo	1	Novel	1.001	Skip	0
O6	Orange	MIGU	DayTwo	1	Novel	4.499	Skip	0
O7	Orange	MIGU	DayTwo	1	Novel	2.746	Skip	0
O8	Orange	MIGU	DayTwo	1	Novel	1.502	Skip	0
O9	Orange	MIGU	DayTwo	1	Novel	1.261	Skip	0
O11	Orange	MIGU	DayTwo	1	Novel	2.502	Skip	0
W8	White	MIGU	DayTwo	1	Novel	0.499	Skip	0
W9	White	MIGU	DayTwo	1	Novel	73.027	8.259	1
W10	White	MIGU	DayTwo	1	Novel	2	Skip	0
W11	White	MIGU	DayTwo	1	Novel	269.519	8.26	1
W12	White	MIGU	DayTwo	1	Novel	0.504	Skip	0
W13	White	MIGU	DayTwo	1	Novel	1.255	Skip	0
W14	White	MIGU	DayTwo	1	Novel	121.824	2.501	1
W15	White	MIGU	DayTwo	1	Novel	21.272	10.259	1
Y5	Yellow	PHCA	DayOne	1	Novel	5.498	1.749	1
Y10	Yellow	PHCA	DayOne	1	Novel	11.75	1.003	1
P8	Pink	PHCA	DayOne	1	Novel	6.497	Skip	0
Y8	Yellow	PHCA	DayOne	1	Novel	14.258	5.509	1
P9	Pink	PHCA	DayOne	1	Novel	0.251	Skip	0
Y15	Yellow	PHCA	DayOne	1	Novel	6.251	0.249	1
Y17	Yellow	PHCA	DayOne	1	Novel	23.748	0.497	1
Y16	Yellow	PHCA	DayOne	1	Novel	19.75	0.499	1
Y13	Yellow	PHCA	DayOne	1	Novel	29.006	3.004	1
Y14	Yellow	PHCA	DayOne	1	Novel	5.003	Skip	0
Y18	Yellow	PHCA	DayOne	1	Novel	10.251	1.75	1
Y19	Yellow	PHCA	DayOne	1	Novel	34.5	0.283	1
P12	Pink	PHCA	DayOne	1	Novel	1.502	Skip	0
Y29	Yellow	PHCA	DayOne	1	Novel	38.748	0.535	1
Y30	Yellow	PHCA	DayOne	1	Novel	18.037	0.53	1
Y33	Yellow	PHCA	DayOne	1	Novel	32.007	0.505	1
P18	Pink	PHCA	DayOne	1	Novel	16.503	0.247	1
Y18	Yellow	PHCA	DayTwo	1	Novel	2.248	Skip	0
Y5	Yellow	PHCA	DayTwo	1	Novel	2.749	0.501	1
Y7	Yellow	PHCA	DayTwo	1	Novel	9.499	1.747	1
Y10	Yellow	PHCA	DayTwo	1	Novel	5.247	0.748	1
P8	Pink	PHCA	DayTwo	1	Novel	7.749	0.754	1
Y8	Yellow	PHCA	DayTwo	1	Novel	8.254	0.25	1
P9	Pink	PHCA	DayTwo	1	Novel	6.253	1.255	1
Y15	Yellow	PHCA	DayTwo	1	Novel	8.025	0.77	1
Y12b	Yellow	PHCA	DayTwo	1	Novel	19.75	0.252	1
Y17	Yellow	PHCA	DayTwo	1	Novel	8.508	0.501	1
Y16	Yellow	PHCA	DayTwo	1	Novel	5.249	Skip	0
Y13	Yellow	PHCA	DayTwo	1	Novel	3.738	0.739	1
Y14	Yellow	PHCA	DayTwo	1	Novel	8.017	0.266	1
Y19	Yellow	PHCA	DayTwo	1	Novel	8.909	0.654	1
P12	Pink	PHCA	DayTwo	1	Novel	2.512	1.126	1
Y29	Yellow	PHCA	DayTwo	1	Novel	14.247	0.248	1
Y30	Yellow	PHCA	DayTwo	1	Novel	11.004	0.498	1
Y33	Yellow	PHCA	DayTwo	1	Novel	28.254	2.003	1
P18	Pink	PHCA	DayTwo	1	Novel	6.502	0.252	1
B30	Blue	SOEL	DayOne	1	Novel	14.003	2.001	1
B3	Blue	SOEL	DayOne	1	Novel	7.258	1.497	1
G19	Green	SOEL	DayOne	1	Novel	4.507	2.251	1
G13	Green	SOEL	DayOne	1	Novel	5.257	3.51	1
P2	Pink	SOEL	DayOne	1	Novel	14.275	2.75	1
P4	Pink	SOEL	DayOne	1	Novel	23.75	2.249	1
Y2	Yellow	SOEL	DayOne	1	Novel	58.555	10.006	1
Y4	Yellow	SOEL	DayOne	1	Novel	14.758	1.246	1
Y6	Yellow	SOEL	DayOne	1	Novel	13.245	3.791	1
P6	Pink	SOEL	DayOne	1	Novel	4.002	2.251	1
Y9	Yellow	SOEL	DayOne	1	Novel	18.256	0.502	1
Y11	Yellow	SOEL	DayOne	1	Novel	57	2.254	1
P10	Pink	SOEL	DayOne	1	Novel	29.553	4.036	1
Y21S	Yellow	SOEL	DayOne	1	Novel	10.504	2.755	1
P13	Pink	SOEL	DayOne	1	Novel	8.254	3.038	1
Y22S	Yellow	SOEL	DayOne	1	Novel	43.839	3.248	1
Y34	Yellow	SOEL	DayOne	1	Novel	25.747	9.269	1
Y35	Yellow	SOEL	DayOne	1	Novel	57.253	3.288	1
P19	Pink	SOEL	DayOne	1	Novel	23.022	8.768	1
P11	Pink	SOEL	DayOne	1	Novel	18.505	4.253	1
B30	Blue	SOEL	DayTwo	1	Novel	15.259	1.505	1
B3	Blue	SOEL	DayTwo	1	Novel	5.783	4.781	1
G19	Green	SOEL	DayTwo	1	Novel	1.101	Skip	0
G13	Green	SOEL	DayTwo	1	Novel	6.498	1.751	1
P2	Pink	SOEL	DayTwo	1	Novel	0.286	7.255	1
P4	Pink	SOEL	DayTwo	1	Novel	55.3	4.51	1
Y2	Yellow	SOEL	DayTwo	1	Novel	30.266	2.011	1
Y4	Yellow	SOEL	DayTwo	1	Novel	12.772	3.774	1
Y6	Yellow	SOEL	DayTwo	1	Novel	37.25	3.993	1
P6	Pink	SOEL	DayTwo	1	Novel	13.014	2.574	1
Y9	Yellow	SOEL	DayTwo	1	Novel	22.003	1.755	1
Y11	Yellow	SOEL	DayTwo	1	Novel	26.999	5.999	1
P10	Pink	SOEL	DayTwo	1	Novel	1.5	3.75	1
Y21S	Yellow	SOEL	DayTwo	1	Novel	4.518	11.269	1
P13	Pink	SOEL	DayTwo	1	Novel	26.003	5.763	1
Y22S	Yellow	SOEL	DayTwo	1	Novel	22.749	2.308	1
Y34	Yellow	SOEL	DayTwo	1	Novel	74.896	7.405	1
Y35	Yellow	SOEL	DayTwo	1	Novel	61.06	14.265	1
P19	Pink	SOEL	DayTwo	1	Novel	11.76	7.518	1
P11	Pink	SOEL	DayTwo	1	Novel	17.504	3.503	1
