## Supplementary material for "Learning to handle flowers increases pollen collection benefits for bees but does not affect pollination success for plants": Data and R script used in analyses: AnalysisData_Naive-Bees_Efficiency_5-28-2023.csv

BeeID	ColonyID	Species	NumVisits_HandTimeEfficient	Efficiency_FirstVisitHandTime	Slope_EfficientHandTime	NumVisits_AnthLatEfficient	Efficiency_FirstVisitAnthLate	Slope_EfficientAnthLate	Treatment	TimeTotal	StigPol	CorbPol	StigPolperVis	CorbPolperVis	LearnSlope	LearnIntercept	AntherLearnSlope	AntherLearnIntercept
O10	Orange	EXAF	4	0.369221141	0.3008	10	0.235082161	0.0257	DayOne	395.088	38070	1174500	1153.636364	35590.90909	-0.0151	24.45682072	-0.0142	4.587752705
P1	Pink	EXAF	5	0.789315808	0.1316	9	0.917175846	-0.0412	DayOne	633.791	25992	1166400	298.7586207	13406.89655	-0.0123	21.29119316	0.0177	1.194263062
P15	Pink	EXAF	5	0.443138581	0.4492	1	3.137177109		DayOne	1993.184	18288	311850	345.0566038	5883.962264	-0.0051	72.99615757	0.0323	1.624052259
P16	Pink	EXAF	2	0.199908453	0.99	31	0.554112111	-0.0033	DayOne	952.205	41310	1360800	983.5714286	32400	-0.0162	36.96579068	0.0178	1.805094737
P3	Pink	EXAF	3	0.253662526	0.337	34	0.052232139	0.0118	DayOne	680.06	16326	434700	220.6216216	5874.324324	-0.0125	21.58738316	-0.0366	7.599762144
P5	Pink	EXAF	16	0.490152939	0.0283	9	0.69962648	0.0222	DayOne	548.692	10044	288900	159.4285714	4585.714286	-0.0157	24.07686846	-0.0051	1.251411092
R1	Red	EXAF	2	0.677981657	1.3069	1	3.638894791		DayOne	414.75	9630	1466100	332.0689655	50555.17241	-0.0046	8.317637711	-0.026	6.569011165
R3	Red	EXAF	6	2.007584642	0.4999	6	0.984136752	-0.0188	DayOne	392.398	8838	344250	294.6	11475	0.0067	12.74089686	0.0043	2.161722784
R5	Red	EXAF	14	0.206316485	-0.0152	8	0.247915899	0.1791	DayOne	1123.669	37608	579600	940.2	14490	-0.016	0.963829024	-0.0141	8.519223264
W1	White	EXAF	10	0.26008187	-0.0161	12	0.131000126	0.0156	DayOne	1123.669	25326	1287900	383.7272727	19513.63636	-0.0181	25.15359129	-0.0239	5.578276021
W2	White	EXAF	1	1.084841363		4	1.611354173	-0.1677	DayOne	693.682	11358	1466100	153.4864865	19812.16216	-0.0341	39.38220241	-0.0034	1.110196874
W3	White	EXAF	3	0.491883567	0.548	1	1.178557377		DayOne	555.662	13878	2697300	201.1304348	39091.30435	-0.0114	15.47034504	0.0045	1.435489433
W5	White	EXAF	1	1.610659875		2	0.467603374	2.2434	DayOne	733.848	20646	1377000	279	18608.10811	0.0055	8.984625926	-0.0226	4.071927154
W6	White	EXAF	6	0.418032692	0.1475	3	0.331154504	0.8935	DayOne	321.659	27720	858600	866.25	26831.25	-0.0143	19.75149622	-0.0207	3.49945167
Y21	Yellow	EXAF	1	1.758548197		22	0.406754673	0.0107	DayOne	498.016	20484	590850	296.8695652	8563.043478	0.0087	6.559942007	0.0076	2.395521097
Y22	Yellow	EXAF	5	0.428626545	0.1503	15	0.304023693	0.1003	DayOne	569.046	54954	1194750	872.2857143	18964.28571	-0.0228	29.36297126	-0.0158	2.813196057
Y23	Yellow	EXAF	12	0.451019846	-0.0323	9	0.089510659	0.0521	DayOne	643.085	14706	300600	216.2647059	4420.588235	-0.0105	25.88212915	-0.0349	4.10865807
Y27	Yellow	EXAF	2	0.43717375	0.5638	1	2.715850061		DayOne	725.868	19944	1231200	289.0434783	17843.47826	-0.0224	32.44890157	-0.0007	1.310690042
Y28	Yellow	EXAF	10	0.965091116	-0.0027	10	0.350193424	0.1641	DayOne	1001.201	42588	1287900	519.3658537	15706.09756	-0.0191	66.45076729	-0.0172	5.861381645
Y31	Yellow	EXAF	8	0.573227523	0.2966	8	0.725846386	0.1914	DayOne	654.267	37350	694350	485.0649351	9017.532468	-0.0167	31.33285724	-0.0062	1.835692781
Y32	Yellow	EXAF	8	1.619481892	0.0101	4	1.881037234	-0.2307	DayOne	669.495	24696	1259550	357.9130435	18254.34783	-0.0059	17.04511752	-0.0159	1.103062194
O1	Orange	MIGU	15	0.088526376	0.0662	4	0.144265932	0.4315	DayOne	760.843	28680	16650	392.8767123	228.0821918	-0.033	73.29932917	-0.0191	8.590135215
O11	Orange	MIGU	7	0.384590398	0.0736	7	0.168190206	0.079	DayOne	535.144	2826	29700	78.5	825	-0.0372	45.940953	-0.0611	26.66244668
O2	Orange	MIGU	3	0.124883946	0.4641	15	0.078061678	0.1173	DayOne	703.567	13986	63000	184.0263158	828.9473684	-0.0402	92.91803138	-0.0361	15.56323947
O3	Orange	MIGU	2	0.47157176	0.823	27	0.070736449	0.033	DayOne	588.055	2772	110250	37.45945946	1489.864865	-0.0246	38.55671276	-0.0336	23.035625
O4	Orange	MIGU	5	0.561992881	0.5159	6	0.151952499	0.3885	DayOne	721.723	10494	54000	145.75	750	-0.0187	41.5527719	-0.0486	24.82561409
O5	Orange	MIGU	3	0.043313411	1.037	14	0.139284874	-0.0013	DayOne	664.521	5238	86400	73.77464789	1216.901408	-0.0556	102.4707701	-0.028	10.1648272
O6	Orange	MIGU	5	0.063622265	0.2805	1	1.399769864		DayOne	1042.11	8334	113100	117.3802817	1592.957746	-0.0387	71.13772955	-0.0058	3.96825891
O7	Orange	MIGU	23	1.02704	0.3373	7	0.425266667	0.23	DayOne	693.156	12618	64350	161.7692308	825	-0.0167	42.90421892	-0.0262	15.64948319
O8	Orange	MIGU	13	0.229963415	0.0681	3	0.279746953	0.3616	DayOne	482.729	14436	68400	192.48	912	-0.0161	24.64336446	-0.0201	6.873849196
O9	Orange	MIGU	6	0.267476359	0.1782	2	0.1591866	0.9254	DayOne	605.902	10656	90000	145.9726027	1232.876712	-0.0255	45.66673896	-0.0282	9.783629548
W10	White	MIGU	10	0.258109271	0.0918	1	1.049406051		DayOne	1475.963	7182	98100	99.75	1362.5	-0.0175	70.58298159	0.0103	7.970764906
W11	White	MIGU	20	0.158999326	0.031	12	0.207566677	0.0597	DayOne	1536.184	2088	124650	28.21621622	1684.459459	-0.0153	84.64474481	-0.0204	22.10548256
W12	White	MIGU	4	0.986805917	-0.0531	17	0.316894985	0.0297	DayOne	409.466	6864	104400	98.05714286	1491.428571	-0.0074	12.07257744	-0.0145	5.425003216
W13	White	MIGU	9	1.562981955	0.0048	15	0.532439243	0.0576	DayOne	735.556	9468	76950	122.961039	999.3506494	-0.0081	27.75236508	-0.0078	5.866782664
W14	White	MIGU	2	0.851641782	0.2128	1	2.230130952		DayOne	595.392	33588	54450	453.8918919	735.8108108	-0.0232	32.52370401	-0.0108	5.826396016
W15	White	MIGU	7	0.291488615	0.2392	12	0.89661253	0.0645	DayOne	1473.654	19476	93600	290.6865672	1397.014925	-0.0204	62.99411805	-0.0094	11.94813167
W4	White	MIGU	8	0.202497013	0.2308	4	0.457367649	0.1151	DayOne	643.127	2034	49950	29.05714286	713.5714286	-0.0199	34.72162162	-0.0118	5.255330096
W7	White	MIGU	19	0.140980975	0.0165	4	0.267228758	0.2622	DayOne	1126.409	8820	57600	114.5454545	748.0519481	-0.027	81.56427871	-0.0232	13.6238546
W8	White	MIGU	2	0.189343287	1.1553	8	1.449434862	0.1376	DayOne	1874.533	6648	48600	89.83783784	656.7567568	-0.0306	117.4897555	-0.008	8.898155684
W9	White	MIGU	6	0.33328775	0.1772	21	0.560103964	-0.0054	DayOne	1387.382	4554	59850	123.0810811	1617.567568	-0.0119	84.82033825	0.0128	8.717661466
P12	Pink	PHCA	1	1.053584975		1	3.960508701		DayOne	381.146	10926	351000	202.3333333	6500	0.0099	4.638739668	0.0164	2.703958364
P18	Pink	PHCA	12	0.427482882	0.1475	19	1.538349078	-0.0085	DayOne	468.191	2610	316350	34.8	4218	-0.0101	14.21673931	0.0045	2.371373706
P8	Pink	PHCA	14	0.270154219	-0.0157	14	0.233331869	0.1202	DayOne	518.605	6102	416250	82.45945946	5625	-0.0034	12.7203775	-0.0041	3.74369104
P9	Pink	PHCA	6	0.671112821	-0.061	3	2.037924152	0.7234	DayOne	525.043	3780	407250	45.54216867	4906.626506	0.0023	6.292163513	-0.0061	1.339985195
Y10	Yellow	PHCA	29	0.170640232	-0.0236	29	0.294208284	-0.0444	DayOne	194.972	2358	356700	67.37142857	10191.42857	-0.0014	5.016490568	-0.0004	1.384203682
Y13	Yellow	PHCA	12	0.119026191	0.0429	24	0.142117528	0.0395	DayOne	214.522	2232	507150	29.36842105	6673.026316	-0.0282	16.84612427	-0.0199	2.522318934
Y14	Yellow	PHCA	7	0.557477044	0.0241	63	0.488105536	0.0018	DayOne	170.881	2250	558000	28.48101266	7063.291139	-0.0106	5.448789119	-0.0017	1.125122993
Y15	Yellow	PHCA	8	0.312738533	0.0791	4	1.669076305	0.0407	DayOne	211.63	3690	632250	49.2	8430	-0.0262	8.287050779	-0.0165	1.239938086
Y16	Yellow	PHCA	7	0.105564831	0.1993	2	0.705519146	0.5518	DayOne	176.585	11286	357300	142.8607595	4522.78481	-0.0334	11.91516333	-0.0032	2.848393592
Y17	Yellow	PHCA	3	0.167237542	0.4846	1	1.082897384		DayOne	302.9	4734	741600	59.92405063	9387.341772	-0.0273	13.21295634	0.0053	3.14267883
Y18	Yellow	PHCA	5	0.242118539	0.1347	2	0.35324898	2.1294	DayOne	243.775	8334	332100	105.4936709	4203.797468	-0.0108	6.492321231	-0.005	1.027779616
Y19	Yellow	PHCA	4	0.085229066	0.4059	3	1.410090302	0.1127	DayOne	292.933	2952	396450	42.7826087	5745.652174	-0.0345	16.29671235	0.0067	2.730234813
Y29	Yellow	PHCA	2	0.152518194	3.2206	9	0.832990654	0.0344	DayOne	388.118	2160	190800	25.41176471	2244.705882	-0.037	18.37384295	-0.0064	1.755092458
Y30	Yellow	PHCA	4	0.191986939	0.4242	12	0.647840119	0.0232	DayOne	247.932	3294	324300	45.75	4504.166667	-0.0329	10.61695557	-0.0052	1.953439656
Y33	Yellow	PHCA	7	0.226227745	0.8034	1	1.180452617		DayOne	465.948	8478	223650	108.6923077	2867.307692	-0.0288	26.68087081	0.0071	2.221774613
Y5	Yellow	PHCA	3	1.657248404	3.7226	61	0.215965774	-0.0017	DayOne	383.268	5742	272250	79.75	3781.25	-0.0036	8.802377706	-0.0059	1.19371321
Y7	Yellow	PHCA							DayOne		1206	239400	17.22857143	3420
Y8	Yellow	PHCA	2	0.313954271	1.6764	2	0.103108852	2.169	DayOne	152.401	4176	342450	50.92682927	4176.219512	-0.0231	6.743727298	-0.0375	2.508996179
B3	Blue	SOEL	6	1.691949114	-0.097	3	2.079900542	-0.4167	DayOne	427.393	21756	187200	805.7777778	6933.333333	0.0037	11.30836975	0.011	2.139932132
B30	Blue	SOEL	18	0.78170154	-0.0151	7	1.652534844	-0.029	DayOne	328.497	15390	209700	513	6990	0.0063	11.49740951	0.0063	4.192759967
G13	Green	SOEL	1	1.609901084		11	0.363034188	0.0016	DayOne	174.783	21324	350100	1015.428571	16671.42857	0.0119	5.849247525	-0.0136	2.817734049
G19	Green	SOEL	7	2.520236011	0.0128	7	0.547970449	0.0768	DayOne	250.017	9846	375750	259.1052632	9888.157895	0.0031	6.854882265	-0.0084	3.891347363
P10	Pink	SOEL	12	0.301347123	0.0043	3	0.3660231	1.1407	DayOne	526.935	88452	388800	1579.5	6942.857143	-0.0152	19.17785364	-0.0147	2.986070108
P13	Pink	SOEL	1	1.877376258		5	1.028891615	-0.014	DayOne	551.554	10260	732150	155.4545455	11093.18182	0.0117	8.090958992	0.0025	3.903911825
P19	Pink	SOEL	2	0.706108811	0.3776	3	0.287619965	0.3681	DayOne	391.777	27054	976050	795.7058824	28707.35294	-0.0132	14.71295816	-0.0242	6.845418434
P2	Pink	SOEL	26	0.574496984	0.015	9	0.723030303	0.0704	DayOne	294.765	22608	237600	579.6923077	6092.307692	-0.0016	11.90419411	-0.0084	4.885398559
P4	Pink	SOEL	5	0.739307177	0.151	10	0.601358179	0.052	DayOne	659.137	9876	287100	224.4545455	6525	-0.0075	20.55417264	0.0008	4.058821947
P6	Pink	SOEL	1	4.170961031		1	1.47322637		DayOne	512.998	13194	717300	263.88	14346	0.0284	3.460190425	0.0094	1.958393685
Y11	Yellow	SOEL	4	0.116054264	0.2954	32	0.366758837	0.0258	DayOne	317.894	7380	494550	184.5	12363.75	-0.0265	26.13364576	-0.005	2.031421291
Y2	Yellow	SOEL	10	0.169263003	0.1147	30	0.047101008	-0.0099	DayOne	359.244	29484	587100	719.1219512	14319.5122	-0.0265	40.75679266	-0.0308	4.438129803
Y21S	Yellow	SOEL	3	0.984596733	0.7239	5	0.614756102	0.5325	DayOne	358.03	24780	1000350	364.4117647	14711.02941	-0.0144	12.22643941	-0.0143	2.043148815
Y22S	Yellow	SOEL	2	0.180371359	2.6804	29	0.295525452	0.0304	DayOne	293.6	13698	515250	391.3714286	14721.42857	-0.0202	18.44165954	-0.0131	2.02348505
Y34	Yellow	SOEL	2	0.461280528	1.1766	8	0.126877294	0.1499	DayOne	645.296	18090	512550	402	11390	-0.0045	13.09483408	-0.0239	5.397591336
Y35	Yellow	SOEL	2	0.331205811	1.2835	1	1.53723268		DayOne	768.957	5796	668250	126	14527.17391	-0.0201	31.04559588	-0.0067	3.380648362
Y4	Yellow	SOEL	3	0.911329233	0.1849	9	1.06198884	-0.0102	DayOne	740.892	75852	743850	985.0909091	9660.38961	-0.0195	17.56709703	-0.0031	1.723455205
Y6	Yellow	SOEL	4	1.299488056	-0.4798	7	0.238177216	-0.0192	DayOne	763.098	5094	533250	78.36923077	8203.846154	-0.0036	12.06979795	-0.0147	2.285072585
Y9	Yellow	SOEL	2	0.223828006	0.8785	1	1.148873892		DayOne	266.888	8694	510300	155.25	9112.5	-0.0191	9.894640051	0.0042	1.743411876
P11	Pink	SOEL	8	0.600928398	-0.0384	43	0.160564308	-0.0033	DayOne	786.41	30456	684450	564	12675	-0.0011	17.24646137	-0.0055	3.505096668
